# A Synthetic Microbial Therapy Rewires Antitumor Immunity Across Multiple Cancer Types

**DOI:** 10.64898/2026.07.19.735925

**Authors:** Jugal K. Das, Qing-Ming Qin, Shailbala Singh, Christina James Thomas, Shreyan Gupta, Ayan Chatterjee, Sunilgowda Sunnagatta Nagaraja, Fengguang Guo, Kaylee Delgado, Anil Kumar, Esther Ryu, Bennett Flannagan, Cansu Agca, Yuksel Agca, Noah Powell, Erin Barry, Melissa M. Kahl-McDonagh, Sankar P. Chaki, Andre Mendes Ribeiro Correa, Seyednami Niyakan, Song-I Han, James J. Cai, Xiaoning Qian, Koichi S Kobayashi, Arum Han, Arul Jayaraman, Thomas A. Ficht, Leslie Garry Adams, Robert C. Alaniz, Cassian Yee, Jianxun Song, Paul de Figueiredo

## Abstract

Microbial immunotherapies show promise against cancer, yet broad efficacy and mechanistic insight remain elusive. Here, we introduce SPIKE 1.0 (S1.0), a metabolically engineered bacterium that converts tryptophan into immunomodulatory hydroxyindoles via tryptophan monooxygenase to remodel the tumor microenvironment (TME). A single systemic dose of S1.0 elicited potent, durable antitumor responses across multiple murine models, including humanized mice, with minimal toxicity. S1.0 enhanced inflammatory signaling, activated innate and adaptive immunity, and promoted T cell persistence, memory, and resistance to exhaustion. It outperformed checkpoint inhibitors and synergized with chemotherapy. Multi-omics profiling revealed that S1.0 rewired amino acid metabolism in tumor-infiltrating immune cells and disrupted immunosuppressive networks. These results establish S1.0 as a scalable, cost-effective microbial immunotherapy with broad translational potential for solid tumors.

---

Bacteria-based cancer immunotherapy (BCIT) has emerged as a transformative strategy for cancer treatment, offering unique advantages over conventional therapies^1,2^. Therapeutic bacteria preferentially accumulate and proliferate within the tumor microenvironment (TME), disrupting tumor cell metabolism, enhancing antitumor immune responses and reversing immune suppression. Furthermore, therapeutic bacteria can precisely deliver therapeutic agents, including cytokines, antibodies, and other anticancer molecules directly to tumors. BCIT has shown promise as both a monotherapy and in combination with other modalities, improving clinical outcomes^3,4^. However, achieving consistent and effective cancer regression across diverse cancer types by using BCIT remains a major challenge, and the molecular mechanisms driving bacterial efficacy remain poorly understood.

*Brucella melitensis* 16MΔ*vjbR* (BmΔ*vjbR*) is a genetically attenuated strain lacking the virulence regulator VjbR, a LuxR-type transcription factor that controls expression of the virB operon and other Type IV secretion system (T4SS)–associated virulence genes required for intracellular survival and establishment of infection^5^. Our recent work demonstrated that the live attenuated strain of Bm*ΔvjbR* is a promising chassis for therapeutic development^6^. This strain exhibited minimal endotoxin activity, genetic tractability, and a strong safety profile across various immune-sufficient and –deficient mouse models^7–11^. Bm*ΔvjbR* specifically homed to tumor tissues, remodeled the TME, promoted proinflammatory M1 macrophage polarization, and enhanced CD8^+^ T cell infiltration and activity. This strain synergized with adoptive cell transfer (ACT) therapies^6^, highlighting its promise as an adjunct to immunotherapy. However, Bm*ΔvjbR* showed limited efficacy across tumor types, particularly displaying sub-optimal activity against melanoma. We therefore engineered BmΔ*vjbR* to produce immunostimulatory tryptophan-derived metabolites, with the goal of enhancing and broadening its antitumor effects while uncovering the molecular mechanisms driving improved activity against solid tumors.

Tryptophan-derived metabolites, such as indole and its derivatives, modulate T cell fate and function^12,13^. We have previously shown that indole promotes regulatory T cell (Treg) activity and reduces inflammation when produced by engineered BmΔ*vjbR* in a rheumatoid arthritis model^14^. Related metabolites, including indole-3-propionic acid (IPA), enhance CD8⁺ T cell–mediated responses in pancreatic cancer, with other indole derivatives under investigation for anticancer potential^15,16^. However, their role in immunomodulation remains largely unexplored. Emerging evidence highlights the critical role of the microbiome in reshaping the immune landscape of the TME, particularly by regulating the metabolic precursors essential for T cell function, such as glutamine and tryptophan^17,18^. We hypothesized that engineering Bm*ΔvjbR* to produce indole derivatives would enhance and broaden its anti-cancer efficacy and sought to define the cellular and molecular mechanisms driving efficacy among diverse tumor models.

We developed SPIKE 1.0 (Synthetic Programmable bacteria for Immune-directed Killing in tumor Environments), a metabolically engineered strain that constitutively produces hydroxyindoles (HIs) to reprogram the suppressive TME. SPIKE 1.0 enhanced tumor immunogenicity, restored exhausted T cell function, and demonstrated greater efficacy across multiple refractory cancers. By remodeling amino acid (AA) bioavailability in intratumoral T cells, it sustained potent antitumor immunity. This work establishes SPIKE 1.0 as a scalable, cost-effective platform that integrates metabolic reprogramming with immunotherapy to overcome resistance in solid tumors.
