## Supplemental Table 1-5, and will be used for the link to file on the preprint sites for "A Synthetic Microbial Therapy Rewires Antitumor Immunity Across Multiple Cancer Types": SPK000 and INT2 comparision.xlsx

### Sheet: Sheet1
CFU	SPK000						INT2_Ampr+
0.0 mg/kg	284806	286822	243151	302055	73798.4	73023.3	439333	490000	137349	151807	198582	226950		210609	274004	1	1.30101
15 mg/kg	60258.6	79396.6	843046	349007	371329	343357	165663	180120	2159231*	2536923*	14102.6	16666.7		341066	94138.1	1.61942	0.44698
30 mg/kg	216901	289167	395614	372807	5140.85	16831	2832394*	3398592*	12592.6	11111.1	17449.7	22147.7		216077	15825.3	1.02596	0.0751404
60 mg/kg	1517500*	1516667*	17678.6	39404.8	74365.1	46587.3	19354.8	15483.9	312258.1*	352258.1*	21212.1	15909.1		44508.9	17990	0.211334	0.0854188
	1.3523	1.36187	1.15451	1.4342	0.350405	0.346724	2.08601	2.32658	0.652153	0.7208	0.942891	1.07759		1	1.30101
	0.286116	0.376985	4.00289	1.65713	1.76312	1.6303	0.786588	0.855236			0.0669608	0.0791355		1.61942	0.44698
	1.02988	1.373	1.87843	1.77014	0.0244094	0.0799157			0.0597913	0.052757	0.0828533	0.10516		1.02596	0.0751404
			0.0839402	0.187099	0.353095	0.221203	0.0918993	0.0735194			0.100718	0.0755384		0.211334	0.0854188
	%
	135.23	136.187	115.451	143.42	35.0405	34.6724	208.601	232.658	65.2153	72.08	94.2891	107.759
	28.6116	37.6985	400.289	165.713	176.312	163.03	78.6588	85.5236			6.69608	7.91355
	102.988	137.3	187.843	177.014	2.44094	7.99157			5.97913	5.2757	8.28533	10.516
			8.39402	18.7099	35.3095	22.1203	9.18993	7.35194			10.0718	7.55384
	Ln Transformation
	4.90697	4.91403	4.74885	4.96577	3.5565	3.54594	5.34042	5.44957	4.17769	4.27778	4.54637	4.6799
	3.35381	3.62962	5.99219	5.11026	5.17225	5.09394	4.36512	4.44879			1.90152	2.06858
	4.63461	4.92217	5.2356	5.17623	0.892383	2.07839			1.78827	1.66311	2.11449	2.3529
			2.12752	2.92905	3.56415	3.09649	2.21811	1.99496			2.30974	2.02206
	-35.2297	-36.1867	-15.4511	-43.4196	64.9595	65.3276	-108.601	-132.658	34.7847	27.92	5.71085	-7.75902		0	-30.1005
	71.3884	62.3015	-300.289	-65.7129	-76.3117	-63.0302	21.3412	14.4764			93.3039	92.0864		-61.9424	55.302
	-2.98763	-37.3001	-87.8427	-77.0136	97.5591	92.0084			94.0209	94.7243	91.7147	89.484		-2.59611	92.486
			91.606	81.2901	64.6905	77.8797	90.8101	92.6481			89.9282	92.4462		78.8666	91.4581
	LN(x+310)
	5.61594	5.61245	5.68544	5.58568	5.92682	5.9278	5.30529	5.17808	5.84292	5.82281	5.75483	5.71122	0.189525	0.189525
	5.94382	5.9197	2.27321	5.49834	5.45399	5.50927	5.80315	5.78221			5.99969	5.99667	0.112051	0.112051
	5.72689	5.60837	5.40339	5.45098	6.01019	5.99647			6.00147	6.00321	5.99574	5.99017	0.0192473	0.0192473
			5.99547	5.96945	5.9261	5.9607	5.99349	5.99806			5.99129	5.99756	0.0335817	0.0335817
	1.3523	1.36187	1.15451	1.4342	0.350405	0.346724	2.08601	2.32658	0.652153	0.7208	0.942891	1.07759		1	1.30101
	0.176678	0.23279	2.4718	1.02328	1.08873	1.00672	0.485721	0.528111			0.0413485	0.0488665		1	0.276012
	1.00382	1.33826	1.8309	1.72534	0.0237917	0.0778935			0.0582783	0.051422	0.0807567	0.102499		1	0.073239
			0.397192	0.885323	1.67079	1.0467	0.434853	0.347882			0.476581	0.357436		1	0.404188
	12.5596	12.5666	12.4014	12.6184	11.2091	11.1985	12.993	13.1022	11.8303	11.9304	12.199	12.3325
	11.0064	11.2822	13.6448	12.7628	12.8248	12.7465	12.0177	12.1014			9.55411	9.72117
	12.2872	12.5748	12.8882	12.8288	8.54497	9.73098			9.44086	9.3157	9.76708	10.0055
			9.78011	10.5816	11.2167	10.7491	9.8707	9.64755			9.96233	9.67465
	Log10 transformation
	5.45455	5.45761	5.38588	5.48009	4.86805	4.86346	5.64279	5.6902	5.13783	5.18129	5.29794	5.35593
	4.78002	4.8998	5.92585	5.54283	5.56976	5.53575	5.21922	5.25556			4.1493	4.22185
	5.33626	5.46115	5.59727	5.57148	3.71103	4.22611			4.10012	4.04576	4.24179	4.34533
			4.24745	4.59555	4.87137	4.66827	4.28679	4.18988			4.32658	4.20165
	-35.2297	-36.1867	-15.4511	-43.4196	64.9595	65.3276	-108.601	-132.658	34.7847	27.92	5.71085	-7.75902		0	-30.1005
	82.3322	76.721	-147.18	-2.3283	-8.87311	-0.671725	51.4279	47.1889			95.8651	95.1134		-9.7733e-09	72.3988
	-0.381613	-33.8259	-83.0895	-72.5345	97.6208	92.2106			94.1722	94.8578	91.9243	89.7501		0	92.6761
			60.2808	11.4677	-67.079	-4.66956	56.5147	65.2118			52.3419	64.2564		-4.66294e-15	59.5812
	2.05983	2.05619	2.12888	2.02768	2.33236	2.3331	1.61699	1.23909	2.26667	2.25022	2.19232	2.15302	0.146402
	2.36611	2.35549	0.450226	2.1693	2.14961	2.17414	2.30412	2.29488			2.3907	2.38937	0.120952
	2.17498	2.06511	1.82549	1.88911	2.39379	2.38419			2.3877	2.38891	2.38368	2.37976	0.0221648
			2.3228	2.20809	1.91866	2.16236	2.31495	2.33287			2.30609	2.33093	0.0480648
	Log2
	7.07927	7.08944	6.85114	7.1641	5.13095	5.11572	7.7046	7.86207	6.02714	6.17153	6.55902	6.75166
	4.83853	5.23644	8.6449	7.37254	7.46198	7.349	6.29754	6.41825			2.74332	2.98433
	6.68633	7.10119	7.55338	7.46772	1.28744	2.99848			2.57993	2.39936	3.05056	3.39451
			3.06936	4.22573	5.14199	4.4673	3.20005	2.87813			3.33225	2.91721

### Sheet: Sheet2
CFU	SPK000						INT2_Ampr+
0.0 mg/kg	7647.06	7647.06	24827.6	28620.7	50000	56470.6	300000	338929	132683	130244	171739	158261		29202.2	205309
15 mg/kg	107273	140303	339444	235278	420000	398636	110732	126585	2037.04	2222.22	3750	7500		273489	42137.7
30 mg/kg	26000	30000	54000	48666.7	115806	134839	83448.3	104828	19743.6	21282	162857	147500		68218.6	89943.1
60 mg/kg	674762	834762	284615	260000	418750	467917	43529.4	35000	5714.29	5357.14	11739.1	14347.8		490134	19281.3
	Log10
	3.88349	3.88349	4.39493	4.45668	4.69897	4.75182	5.47712	5.53011	5.12281	5.11476	5.23487	5.19937
	5.03049	5.14707	5.53077	5.37158	5.62325	5.60058	5.04427	5.10238	3.309	3.34679	3.57403	3.87506
	4.41497	4.47712	4.73239	4.68723	5.06373	5.12981	4.92142	5.02048	4.29543	4.32801	5.21181	5.16879
	5.82915	5.92156	5.45426	5.41497	5.62195	5.67017	4.63878	4.54407	3.75696	3.72893	4.06964	4.15679
Fold change
0.0 mg/kg	0.261866	0.261866	0.850197	0.980088	1.7122	1.93378	10.2732	11.6063	4.5436	4.46008	5.88104	5.41949	0.000460234	1	7.03062	1
15 mg/kg	3.67345	4.80454	11.6239	8.05686	14.3825	13.6509	3.7919	4.3348	0.0697564	0.0760979	0.128415	0.25683	0.00150042	9.36537	1.44297	0.20524
30 mg/kg	0.890345	1.02732	1.84918	1.66654	3.96568	4.61742	2.85761	3.58972	0.6761	0.728783	5.57688	5.051	0.25056	2.33608	3.08001	0.438086
60 mg/kg	23.1066	28.5856	9.74638	8.90345	14.3397	16.0234	1.49062	1.19854	0.19568	0.18345	0.401995	0.491328	0.000229411	16.7842	0.66027	0.0939135
	0.261866	0.261866	0.850197	0.980088	1.7122	1.93378	10.2732	11.6063	4.5436	4.46008	5.88104	5.41949	0.000460234	1	7.03062
	3.67345	4.80454	11.6239	8.05686	14.3825	13.6509	3.7919	4.3348	0.0697564	0.0760979	0.128415	0.25683	0.00150042	9.36537	1.44297
	0.890345	1.02732	1.84918	1.66654	3.96568	4.61742	2.85761	3.58972	0.6761	0.728783	5.57688	5.051	0.25056	2.33608	3.08001
	23.1066	28.5856	9.74638	8.90345	14.3397	16.0234	1.49062	1.19854	0.19568	0.18345	0.401995	0.491328	0.000229411	16.7842	0.66027
	Log2
	-1.9331	-1.9331	-0.234131	-0.0290169	0.775853	0.951424	3.36082	3.53683	2.18384	2.15707	2.55607	2.43816	0.000147152
	1.87714	2.2644	3.53903	3.01022	3.84624	3.77093	1.92292	2.11596	-3.84153	-3.716	-2.96111	-1.96111	0.00168773
	-0.167564	0.0388872	0.886884	0.736859	1.98757	2.20709	1.51481	1.84387	-0.564691	-0.456438	2.47946	2.33657	0.364596
	4.53023	4.83722	3.28487	3.15436	3.84194	4.0021	0.575915	0.26128	-2.35343	-2.44654	-1.31475	-1.02524	3.372e-06
inhibition
	26.1866	26.1866	85.0197	98.0088	171.22	193.378	1027.32	1160.63	454.36	446.008	588.104	541.949	0.000460234
	367.345	480.454	1162.39	805.686	1438.25	1365.09	379.19	433.48	6.97564	7.60979	12.8415	25.683	0.00150042
	89.0345	102.732	184.918	166.654	396.568	461.742	285.761	358.972	67.61	72.8783	557.688	505.1	0.25056
	2310.66	2858.56	974.638	890.345	1433.97	1602.34	149.062	119.854	19.568	18.345	40.1995	49.1328	0.000229411
	73.8134	73.8134	14.9803	1.9912	-71.2202	-93.3781	-927.321	-1060.63	-354.36	-346.008	-488.104	-441.949	0.000460234	1.14147e-08	-603.062
	-267.345	-380.454	-1062.39	-705.686	-1338.25	-1265.09	-279.19	-333.48	93.0244	92.3902	87.1585	74.317	0.00150042	-836.537	-44.2966
	10.9655	-2.73211	-84.9178	-66.6543	-296.568	-361.742	-185.761	-258.972	32.39	27.1217	-457.688	-405.1	0.25056	-133.608	-208.001
	-2210.66	-2758.56	-874.638	-790.345	-1333.97	-1502.34	-49.0623	-19.8541	80.432	81.655	59.8005	50.8672	0.000229411	-1578.42	33.973
	Ln(X+C)
	7.9529	7.9529	7.932	7.92732	7.90056	7.89231	7.51898	7.44388	7.78972	7.79317	7.73276	7.75279	0.00113215
	7.82511	7.77886	7.44285	7.63255	7.26665	7.31649	7.82036	7.79833	7.95963	7.95941	7.95758	7.95308	0.00250028
	7.93055	7.92562	7.89547	7.90225	7.81336	7.78666	7.85719	7.82845	7.93823	7.93635	7.746	7.76849	0.243795
	6.32676	2.43697	7.54717	7.59068	7.26964	7.14493	7.90873	7.91941	7.95523	7.95565	7.94796	7.9448	0.0423764
	3.4539	3.4539	3.44482	3.44279	3.43117	3.42759	3.26545	3.23284	3.38303	3.38453	3.3583	3.36699	0.00113215
	3.3984	3.37832	3.23239	3.31478	3.15587	3.17751	3.39634	3.38677	3.45683	3.45673	3.45593	3.45398	0.00250028
	3.4442	3.44205	3.42896	3.4319	3.3933	3.3817	3.41233	3.39985	3.44753	3.44671	3.36405	3.37381	0.243795
	2.74768	1.05836	3.27769	3.29659	3.15716	3.103	3.43472	3.43936	3.45491	3.4551	3.45176	3.45038	0.0423764
